# Patient induced pluripotent stem cell-derived hepatostellate organoids establish a basis for liver pathologies in telomeropathies

**DOI:** 10.1101/2021.11.19.469258

**Authors:** Young-Jun Choi, Melissa S. Kim, Joshua H. Rhoades, Nicolette M. Johnson, Corbett T. Berry, Sarah Root, Qijun Chen, Yuhua Tian, Rafael J. Fernandez, Zvi Cramer, Stephanie Adams-Tzivelekidis, Ning Li, F. Brad Johnson, Christopher J. Lengner

## Abstract

Patients with dyskeratosis congenita (DC) and related telomeropathies resulting from premature telomere dysfunction suffer from multi-organ failure. In the liver, DC patients present with nodular hyperplasia, steatosis, inflammation, and cirrhosis. We model DC liver pathologies using isogenic human induced pluripotent stem (iPS) cells harboring a causal DC mutation in *DKC1*, or a clustered regularly interspaced short palindromic repeats (CRISPR)-Cas9-corrected control allele. Differentiation of these iPS cells into hepatocytes or hepatic stellate cells followed by generation of genotype-admixed hepatostellate organoids revealed a dominant phenotype in the parenchyma, with DC hepatocytes eliciting a pathogenic hyperplastic response in stellate cells independent of stellate cell genotype. Pathogenic phenotypes could be rescued via suppression of AKT activity, a central regulator of MYC-driven hyperplasia downstream of *DKC1* mutation. Thus, isogenic iPS-derived admixed hepatostellate organoids offer insight into the liver pathologies in telomeropathies and provide a framework for evaluating emerging therapies.
