## Supplemental Table4 for "Patient induced pluripotent stem cell-derived hepatostellate organoids establish a basis for liver pathologies in telomeropathies"

### Sheet: Table S4. Primers
Table S4. Primers used in the study
Gene	F/R	Sequence (5' -> 3')
POU5F1	Forward	TCGGGGTGGAGAGCAACT
	Reverse	GGGTGATCCTCTTCTGCTTC
Nanog	Forward	TGATTTGTGGGCCTGAAGA
	Reverse	GTTGTTTGCCTTTGGGACTG
PDGFRb	Forward	AGACACGGGAGAATACTTTTGC
	Reverse	AGTTCCTCGGCATCATTAGGG
ACTA2	Forward	CCAGAGCCATTGTCACACAC
	Reverse	CAGCCAAGCACTGTCAGG
COL1A1	Forward	GACACAGAGGTTTCAGTGG
	Reverse	CACCCTTAGCACCAACAG
PCDH7	Forward	TGATCTTCGACGAGAACGAGT
	Reverse	CGTTGATGTCAAGCACGATGA
ALB	Forward	GAGACCAGAGGTTGATGTGATG
	Reverse	AGTTCCGGGGCATAAAAGTAAG
HNF1a	Forward	AACACCTCAACAAGGGCACTC
	Reverse	CCCCACTTGAAACGGTTCCT
HNF1b	Forward	ACCAAGCCGGTCTTCCATACT
	Reverse	GGTGTGTCATAGTCGTCGCC
HNF4a	Forward	CGAAGGTCAAGCTATGAGGACA
	Reverse	ATCTGCGATGCTGGCAATCT
TDO2	Forward	AAGGTTGTTTCTCGGATGCAC
	Reverse	TGTCATCGTCTCCAGAATGGAA
TTR	Forward	TGGGAGCCATTTGCCTCTG
	Reverse	AGCCGTGGTGGAATAGGAGTA
APOA2	Forward	GGAGCCATGTGTGGAGAGC
	Reverse	CAGTTCCGTTCCAGCCTTCT
APOB	Forward	TGCTCCACTCACTTTACCGTC
	Reverse	TAGCGTCCAGTGTGTACTGAC
HPX	Forward	CGTGACTGAACGCTGCTCA
	Reverse	CTCCCGGTCCCATTTGTGAC
MYC	Forward	GTCAAGAGGCGAACACACAAC
	Reverse	TTGGACGGACAGGATGTATGC
TERT	Forward	CCGATTGTGAACATGGACTACG
	Reverse	CACGCTGAACAGTGCCTTC
TP53	Forward	GAGGTTGGCTCTGACTGTACC
	Reverse	TCCGTCCCAGTAGATTACCAC
TGFb	Forward	CTAATGGTGGAAACCCACAACG
	Reverse	TATCGCCAGGAATTGTTGCTG
TNFa	Forward	CAGCCTCTTCTCCTTCCTGAT
	Reverse	GCCAGAGGGCTGATTAGAGA
IL6	Forward	ACTCACCTCTTCAGAACGAATTG
	Reverse	CCATCTTTGGAAGGTTCAGGTTG
